# Coordinated Changes in Gene Expression Kinetics Underlie both Mouse and Human Erythroid Maturation

**DOI:** 10.1101/2020.12.21.423773

**Authors:** Melania Barile, Ivan Imaz-Rosshandler, Isabella Inzani, Shila Ghazanfar, Jennifer Nichols, John C. Marioni, Carolina Guibentif, Berthold Göttgens

**Affiliations:** Department of Haematology, University of Cambridge, CB2 0AW Cambridge, UK; Wellcome-Medical Research Council Cambridge Stem Cell Institute, University of Cambridge, CB2 0AW Cambridge, UK; University of Cambridge Metabolic Research Laboratories and MRC Metabolic Diseases Unit, CB2 0QQ Cambridge, UK; Cancer Research UK Cambridge Institute, University of Cambridge, CB2 0RE Cambridge, UK; Department of Physiology, Development and Neuroscience, University of Cambridge, CB2 3DY Cambridge, UK; Wellcome Sanger Institute, Wellcome Genome Campus, CB10 1SA Cambridge, UK; European Molecular Biology Laboratory, European Bioinformatics Institute (EMBL-EBI), Wellcome Genome Campus, CB10 1SD Cambridge, UK; Sahlgrenska Center for Cancer Research, Department of Microbiology and Immunology, University of Gothenburg, 413 90 Gothenburg, Sweden

**Keywords:** RNA velocity, gastrulation, erythropoiesis, Gata1

## Abstract

**Background:** Single cell technologies are transforming biomedical research, including the recent demonstration that unspliced pre-mRNA present in single cell RNA-Seq permits prediction of future expression states. Here we applied this ‘RNA velocity concept’ to an extended timecourse dataset covering mouse gastrulation and early organogenesis.

**Results:** Intriguingly, RNA velocity correctly identified epiblast cells as the starting point, but several trajectory predictions at later stages were inconsistent with both real time ordering and existing knowledge. The most striking discrepancy concerned red blood cell maturation, with velocity-inferred trajectories opposing the true differentiation path. Investigating the underlying causes revealed a group of genes with a coordinated step-change in transcription, thus violating the assumptions behind current velocity analysis suites, which do not accommodate time-dependent changes in expression dynamics. Using scRNA-Seq analysis of chimeric mouse embryos lacking the major erythroid regulator *Gata1*, we show that genes with the step-changes in expression dynamics during erythroid differentiation fail to be up-regulated in the mutant cells, thus underscoring the coordination of modulating transcription rate along a differentiation trajectory. In addition to the expected block in erythroid maturation, the *Gata1*^-^ chimera dataset revealed induction of PU.1 and expansion of megakaryocyte progenitors. Finally, we show that erythropoiesis in human fetal liver is similarly characterized by a coordinated step-change in gene expression.

**Conclusions:** By identifying a limitation of the current velocity framework coupled with *in vivo* analysis of mutant cells, we reveal a coordinated step-change in gene expression kinetics during erythropoiesis, with likely implications for many other differentiation processes.
