## Supplementary Table 2 for "Coordinated Changes in Gene Expression Kinetics Underlie both Mouse and Human Erythroid Maturation"

index	Δm	scaled Δm
Hba-x	0.004802704084690726	1.0607384
Smim1	0.16761777522129528	0.5432251
Dcxr	0.08573744110030454	0.5280502
Cox6b2	0.2044287238380256	0.49022496
Gypa	0.016466836645464826	0.48744422
Cpox	0.027439025449941944	0.45123994
Hbb-bh1	0.0005793636229675149	0.42791158
Nudt4	0.018613632715460335	0.4214658
Hbb-bt	0.0003422856524005148	0.3863162
Alad	0.026999149226309322	0.37088555
Gpx1	0.00030799733054254316	0.3549032
Hba-a2	0.00023261474683701264	0.3424021
Slc25a21	0.6738449950623913	0.33530295
Klf3	0.17822040399221986	0.31477997
Hsd3b6	0.005005025304958622	0.31443286
Tfrc	-0.03682946098442186	0.30514622
Mgst3	0.001838799520432067	0.29141328
Tmem14c	0.00282781785327044	0.2707725
Ftl1	0.0018037205696674217	0.26393154
Arf5	0.001078262615576339	0.2617953
Ell2	0.09307008181506833	0.25926918
Hbb-y	0.0005520908313059078	0.25415063
Fech	0.020032831594691144	0.25368318
Ssbp2	0.09536459466749546	0.24693516
Grap2	0.09722829710652642	0.23384483
Rhag	0.06044894262522675	0.22988626
Fam210b	0.018605093656353128	0.21308747
Arid3a	0.0071606578105388174	0.21081313
Rfesd	-0.00873058669724026	0.20747863
Bpgm	0.010188538529617647	0.20076153
Alas2	0.007649584177430782	0.1992122
Abcg2	0.0384310037761747	0.19412531
Hesx1	0.004354154400508484	0.19209328
Hemgn	0.05361058835681615	0.18662739
Pim1	-0.03563418493503066	0.18209997
Dhrs11	0.009829378706103578	0.15219198
Chchd10	0.0022892089419596405	0.14009416
Txlng	0.10727719003668028	0.1273172
Rmnd5b	0.009655966344655875	0.12544295
Prdx2	0.0020868768426639053	0.124146074
Klhl26	0.32811605387578147	0.12007383
Slc4a1	0.01865286552879728	0.11870846
Blvrb	-0.00011144132632406878	0.1186825
Abcb10	0.004301605263062436	0.110997155
Hebp1	0.0019738609540945837	0.1060036
Ucp2	0.0009729860853399809	0.09753678
Mllt3	0.00660371830112038	0.09688634
Pklr	0.09576945208006292	0.096452564
Gclm	0.03314457790487123	0.09293741
Aqp8	0.002823344652500174	0.0910241
Lpcat1	0.0027152176311248544	0.08816852
Top1mt	0.006148334823952602	0.08728404
Cdkn3	-0.004881092274011468	0.07981695
Gstm5	-0.0007989250841686671	0.07699898
Cdc25b	0.04835325802314092	0.07594884
Creg1	0.0050612288458119475	0.07575063
Dnaja4	0.0019876552649347855	0.07417101
Kcnn4	-0.0023972854795403665	0.0722038
Slc30a10	-0.005823402700237963	0.06890459
Svbp	-0.0023027434098610066	0.067762546
Tmod1	-0.012186308139102106	0.06635874
Klf1	-0.0033734466845921924	0.057095326
Cdc42ep3	0.02014136729438712	0.054220825
Celf4	0.01595464909474907	0.051848054
Prr13	0.00023853011754460603	0.046551246
Arrb1	0.015349902024592915	0.046301324
Cldn13	-0.0028339314448704938	0.043827012
Glrx5	0.0005185303820522376	0.042923003
Ncf4	0.016176382309205074	0.03710624
Ppox	-0.0028880171025482656	0.03302883
Rragd	0.012638816477627362	0.029951856
Ctsb	0.0033864600713234853	0.029719725
Ddias	0.008241228625122872	0.029534712
Aqp3	-0.0012656074164573063	0.026154958
Acp1	-0.0028567498503261203	0.023781288
Ddc	0.002940899929938831	0.02019654
Gadd45a	4.968118897821598e-06	0.020071873
Nxpe2	0.03368291661300715	0.019868895
Fam126a	0.011530328830745819	0.0179465
Efcab2	-0.027937893231894065	0.01728329
Ypel3	-0.032477354814939505	0.015738336
Hbq1b	-0.0008543411863346166	0.01549266
Mindy2	-0.03262042513158943	0.01521967
Icam4	-0.06747159651168466	0.014907154
Fuca2	-0.04366276543324813	0.012253683
Kdm7a	-0.05136133163815113	0.008451842
Htatip2	-0.007388872970521527	0.0075717405
Asns	-0.002351114400845683	0.004782647
Slc25a37	-0.008082728208360056	0.0012183795
