## Supplementary Table 4 for "Coordinated Changes in Gene Expression Kinetics Underlie both Mouse and Human Erythroid Maturation"

	Δm	scaled Δm
HEY2	-0.1483880691451617	0.94045776
HBG2	0.0013510091696880594	0.77189034
C14orf37	1.9199648883838014	0.7464802
UBAC1	0.1470264092004353	0.66292995
FAXDC2	0.767657766053629	0.6100918
SLC22A16	0.5837393229893684	0.58752435
GYPE	2.485806412894027	0.56382954
DHRS13	0.4090720720830375	0.5610359
TRIM10	0.8235448307737879	0.5401372
GYPB	0.20078897451117217	0.5284311
JAZF1	4.4929066811462945	0.5281587
ACHE	-0.4624703313450759	0.48837122
RAP1GAP	2.012893653943197	0.46884072
MRC2	0.3322974348383304	0.46395895
BPGM	0.06812777273960534	0.4496919
STOM	0.14940811728471337	0.4398722
RGS9	1.2034273958223225	0.4337293
HBE1	0.00385376443203964	0.43217763
SLC14A1	3.365479350792902	0.42635724
ERMAP	2.044811717414394	0.4121183
SHCBP1	-0.1842963389915167	0.3959106
RSAD2	0.5041352680566142	0.3950143
HBM	0.03928080066432212	0.3948998
ACSL6	1.7293140367750182	0.39468428
HBA2	0.0017423170075236436	0.39196134
KATNAL1	0.6115512360990665	0.38316518
CTSE	0.04533603788566255	0.3809632
TUBG1	0.013234007460834283	0.37163517
ATG4A	0.13375834469658757	0.3600844
CCDC68	0.5024719126222628	0.3555922
MARCH2	1.0053445721286278	0.34993988
EDIL3	5.057880644397095	0.34870675
MYT1	1.7320627508980388	0.34216148
FECH	0.115297251532069	0.33116028
SBF2-AS1	0.8295830967765309	0.31695122
TESC	0.27341605985393647	0.2986512
SLC22A4	0.8418925768920176	0.29623336
LY9	0.26446055633584153	0.2924906
ALAD	0.43082406043505517	0.28196543
ABCB10	0.5449403462414015	0.27760732
AHSP	0.03364001627325412	0.2736569
C18orf56	0.13085493016588606	0.2730987
TSTA3	0.012069120560765027	0.25967196
YPEL4	0.03970609314126956	0.2482822
FAM214B	0.06009971635560788	0.23508985
FAM104A	0.1365251140758641	0.22478303
SMOX	0.010528123104698462	0.22467738
PLEK2	0.17238550705724942	0.22275771
FHDC1	2.2067186588844336	0.2222302
UCP2	0.006715719133036453	0.2160509
CRB1	0.6206675273767923	0.2133846
HEMGN	0.13259388230750405	0.20082456
TSPAN5	2.222268174492408	0.19752204
CTA-363E6.6	0.16806243310710933	0.19593412
LTBP1	0.9619148267423181	0.18926194
TUBB1	0.0835777727627027	0.18918705
HAGH	1.0038587848975105	0.18890841
SELENBP1	0.014472861135563453	0.1877373
ST6GALNAC4	0.023789923632765612	0.18292394
CROCCP2	0.414441370923716	0.17937133
PHOSPHO1	0.09534590764517072	0.17686588
HBQ1	0.027444423513923535	0.1764902
SLFN14	0.11135077184610555	0.1756954
SGK1	0.616574741061172	0.17193802
SLC25A39	0.013823325344688761	0.16756314
MAP2K3	0.13218853342622097	0.161693
OSBP2	4.884174057768824	0.14897817
TMOD1	0.2896461251997007	0.12627153
HBB	0.004127915203874831	0.11098331
ALAS2	0.06469812917472056	0.11018747
STEAP3	0.03784124852030258	0.10198268
EPB42	0.6917522054228511	0.09860778
TMEM233	0.18821862525217353	0.07748803
LRRN2	1.3669208984834842	0.07720262
SMIM5	0.008249789297808178	0.07325567
ATP1B2	0.012071660386956617	0.064947546
RRM2	0.0171941287585744	0.061380148
ABCG2	0.286621511592319	0.059735715
CDKN2C	0.023081852393354634	0.052638695
TSPO2	0.017157141308166455	0.04915908
TNS1	0.16139106816223153	0.043834597
CCNE2	0.3062208725821212	0.041419685
HMBS	0.0978498970264576	0.037597775
AQP1	0.00047176219582006543	0.031855684
ISG20	0.12700890346139482	0.029219747
GDF15	0.0062291291395217205	0.027836151
FAM210B	0.006445422552526713	0.025376737
GULP1	1.035362221260952	0.022552162
STRA6	0.16643970816727563	0.021341085
C21orf58	0.0472812398462332	0.017533213
SLC6A8	-0.0021008912202758272	0.015589237
AQP3	0.00013200149536955557	0.01023075
KRT1	0.00045132115680468563	0.0062126536
LRP10	-0.15012324417279083	0.003809574
GCLM	0.0052330829347760665	0.0030317698
RFESD	0.044434558224668984	0.0025752187
E2F8	0.2734292118170933	0.00031918287
